# Deep mapping of the TCR-antigen interface using pMHC-pseudotyped viruses and yeast display

**DOI:** 10.1101/2025.08.25.671738

**Authors:** Stephanie A. Gaglione, Jonathan Krog, Frances R. Keer, Emma N. Finburgh, Elif Kulaksizoglu, Connor S Dobson, David Gifford, Aziz Al’Khafaji, Paul C. Blainey, Michael E. Birnbaum

## Abstract

T cell receptor (TCR) specificity is central to the efficacy of T cell therapies, yet scalable methods to map how TCR sequences shape antigen recognition remain limited. To address this, we introduce VelociRAPTR, a library-on-library approach that combines yeast-displayed TCR libraries with pMHC-displaying virus-like particles (pMHC-VLPs) to rapidly screen millions of TCR-antigen interactions. We show that pMHC-VLPs efficiently bind TCRs on yeast and generate equivalent data to recombinantly produced pMHC protein. We then apply VelociRAPTR to screen 47 million variants of the A6 and 868 TCRs against 92 pMHCs simultaneously, mutating both the CDR3 loops and cognate peptides. The resulting CDR3-pMHC maps reveal biased recognition patterns, where mutations to CDR3 loops can selectively constrain or broaden specificity to peptide analogs. These insights provide a foundation for engineering TCRs with defined pMHC binding profiles and improving models that predict TCR-antigen interactions, including the prediction of off-target recognition. By coupling the scale of yeast display with the modularity of VLPs, VelociRAPTR offers a generalizable strategy for generating deep, high-throughput protein-protein interaction data.
