## Supplemental Table for "Deep mapping of the TCR-antigen interface using pMHC-pseudotyped viruses and yeast display"

### Sheet: Table S1
Peptide	Source
LLFGAPVYV	Tax variant
LLFGDPVYV	Tax variant
LLFGEPVYV	Tax variant
LLFGFPVYV	Tax variant
LLFGGPVYV	Tax variant
LLFGHPVYV	Tax variant
LLFGIPVYV	Tax variant
LLFGKPVYV	Tax variant
LLFGLPVYV	Tax variant
LLFGMPVYV	Tax variant
LLFGNPVYV	Tax variant
LLFGPPVYV	Tax variant
LLFGQPVYV	Tax variant
LLFGRPVYV	Tax variant
LLFGSPVYV	Tax variant
LLFGTPVYV	Tax variant
LLFGVPVYV	Tax variant
LLFGWPVYV	Tax variant
LLFGYPVAV	Tax variant
LLFGYPVDV	Tax variant
LLFGYPVEV	Tax variant
LLFGYPVFV	Tax variant
LLFGYPVGV	Tax variant
LLFGYPVHV	Tax variant
LLFGYPVIV	Tax variant
LLFGYPVKV	Tax variant
LLFGYPVLV	Tax variant
LLFGYPVMV	Tax variant
LLFGYPVNV	Tax variant
LLFGYPVPV	Tax variant
LLFGYPVQV	Tax variant
LLFGYPVRV	Tax variant
LLFGYPVSV	Tax variant
LLFGYPVTV	Tax variant
LLFGYPVVV	Tax variant
LLFGYPVWV	Tax variant
LLFGYPVYV	Tax variant
SLYATVATL	SL9 variant
SLYDTVATL	SL9 variant
SLYETVATL	SL9 variant
SLYFTVATL	SL9 variant
SLYGTVATL	SL9 variant
SLYHTVATL	SL9 variant
SLYITVATL	SL9 variant
SLYKTVATL	SL9 variant
SLYLTVATL	SL9 variant
SLYMTVATL	SL9 variant
SLYNAVATL	SL9 variant
SLYNDVATL	SL9 variant
SLYNEVATL	SL9 variant
SLYNFVATL	SL9 variant
SLYNGVATL	SL9 variant
SLYNHVATL	SL9 variant
SLYNIVATL	SL9 variant
SLYNKVATL	SL9 variant
SLYNLVATL	SL9 variant
SLYNMVATL	SL9 variant
SLYNNVATL	SL9 variant
SLYNPVATL	SL9 variant
SLYNQVATL	SL9 variant
SLYNRVATL	SL9 variant
SLYNSVATL	SL9 variant
SLYNTVATL	SL9 variant
SLYNVVATL	SL9 variant
SLYNWVATL	SL9 variant
SLYNYVATL	SL9 variant
SLYPTVATL	SL9 variant
SLYQTVATL	SL9 variant
SLYRTVATL	SL9 variant
SLYSTVATL	SL9 variant
SLYTTVATL	SL9 variant
SLYVTVATL	SL9 variant
SLYWTVATL	SL9 variant
SLYYTVATL	SL9 variant
ALWGPDPAAA	Insulin
EAAGIGILTV	MART-1 A27L
LLLGIGILVL	BST2
NLSALGIFST	IMP2
GILGFVFTL	IAV M1
GLCTLVAML	EBV MFLF1
GVYDGREHTV	MAGE-A4
HMTEVVRHC	TP53 R175H
ILAKFLHWL	TERT
ITDQVPFSV	GP100
KLVALGINAV	HCV NS3
NLVPMVATV	CMV pp65
RLQSLQTYV	SARS2 S
RMFPNAPYL	WT-1
SLLMWITQC	NY-ESO-1
SLSKILDTV	ANKRD30A
YLEPGPVTV	GP100
YLQPRTFLL	SARS2 S
